# Aim18p and Aim46p are CHI-domain-containing mitochondrial hemoproteins in *Saccharomyces cerevisiae*

**DOI:** 10.1101/2022.11.15.516536

**Authors:** Jonathan M. Schmitz, John F. Wolters, Nathan H. Murray, Rachel M. Guerra, Craig A. Bingman, Chris Todd Hittinger, David J. Pagliarini

**Affiliations:** Department of Biochemistry, University of Wisconsin–Madison, Madison, WI, USA; Morgridge Institute for Research, Madison, WI, USA; Laboratory of Genetics, Genome Center of Wisconsin, Wisconsin Energy Institute, J.F. Crow Institute for the Study of Evolution, University of Wisconsin–Madison, Madison, WI, USA; DOE Great Lakes Bioenergy Research Center, University of Wisconsin–Madison, Madison, WI, USA; Department of Cell Biology and Physiology, Washington University School of Medicine, St. Louis, MO, USA; Department of Biochemistry and Molecular Biophysics, Washington University School of Medicine, St. Louis, MO, USA; Department of Genetics, Washington University School of Medicine, St. Louis, MO, USA

**Keywords:** Mitochondria, hemoprotein, chalcone isomerase, yeast, and uncharacterized protein

## Abstract

Chalcone isomerases (CHIs) have well-established roles in the biosynthesis of plant flavonoid metabolites. *Saccharomyces cerevisiae* possesses two predicted CHI-like proteins, Aim18p (encoded by YHR198C) and Aim46p (YHR199C), but it lacks other enzymes of the flavonoid pathway, suggesting that Aim18p and Aim46p employ the CHI fold for distinct purposes. Here, we demonstrate that Aim18p and Aim46p reside on the mitochondrial inner membrane and adopt CHI folds, but they lack select active site residues and possess an extra fungal-specific loop. Consistent with these differences, Aim18p and Aim46p lack chalcone isomerase activity and also the fatty acid-binding capabilities of other CHI-like proteins, but instead bind heme. We further show that diverse fungal homologs also bind heme and that Aim18p and Aim46p possess structural homology to a bacterial hemoprotein. Collectively, our work reveals a distinct function and cellular localization for two CHI-like proteins, introduces a new variation of a hemoprotein fold, and suggests that ancestral CHI-like proteins were hemoproteins.
