## Supplementary material for "Aim18p and Aim46p are CHI-domain-containing mitochondrial hemoproteins in *Saccharomyces cerevisiae*": Table S1

### Sheet: Sheet1
Plant_Gene	y1000_ID	Scer_ID	Standard Name	Name Description	Description	evalue	score	pident	qcovhsp
4CL1	g000013.m1	YAL054C	ACS1	Acetyl CoA Synthetase	Acetyl-coA synthetase isoform	5.23e-147	1127	21.119	92
4CL1	g000933.m1	YLR153C	ACS2	Acetyl CoA Synthetase	Acetyl-coA synthetase isoform	9.22e-147	1123	21.903	91
4CL1	g001575.m1	YMR246W	FAA4	Fatty Acid Activation	Long chain fatty acyl-CoA synthetase	6.89e-80	672	20	80
4CL1	g002457.m1	YOR317W	FAA1	Fatty Acid Activation	Long chain fatty acyl-CoA synthetase	9.65e-79	664	20.273	78
4CL1	g003114.m1	YBR041W	FAT1	FATty acid transporter	Very long chain fatty acyl-CoA synthetase and fatty acid transporter	5e-68	588	18.375	92
4CL1	g003182.m1	YBR115C	LYS2	LYSine requiring	Alpha aminoadipate reductase	5.7e-105	878	16.892	92
4CL1	g003282.m1	YBR222C	PCS60	Peroxisomal CoA-dependent Synthetase	Oxalyl-CoA synthetase	3.46e-140	1067	22.889	90
4CL1	g004307.m1	YER015W	FAA2	Fatty Acid Activation	Medium chain fatty acyl-CoA synthetase	8.17e-71	611	21.113	93
4CL1	g005516.m1	YIL009W	FAA3	Fatty Acid Activation	Long chain fatty acyl-CoA synthetase	4.87e-73	624	18.713	79
CFI1	g005344.m1	YHR198C	AIM18	Altered Inheritance rate of Mitochondria	Protein of unknown function	1.98e-22	226	16.667	36
CFI1	g005345.m1	YHR199C	AIM46	Altered Inheritance rate of Mitochondria	Protein of unknown function	1.16e-17	192	11.494	34
CHSY	g001221.m1	YML126C	ERG13	ERGosterol biosynthesis	3-hydroxy-3-methylglutaryl-CoA (HMG-CoA) synthase	2.16e-25	263	16.286	75
DFRA	g000563.m1	YKL071W	OSI1	Oxidative Stress Induced	NADH-dependent aldehyde reductase	4.24e-17	191	15.709	61
DFRA	g000639.m1	YKR009C	FOX2	Fatty acid OXidation	3-hydroxyacyl-CoA dehydrogenase and enoyl-CoA hydratase	2.76e-15	184	14.015	63
DFRA	g000743.m1	YLL056C	N/A	N/A	NADH-dependent aldehyde reductase	1.27e-29	284	15.265	81
DFRA	g001555.m1	YMR226C	N/A	N/A	NADP(+)-dependent serine dehydrogenase and carbonyl reductase;	6.95e-23	234	13.858	64
DFRA	g001772.m1	YNL202W	SPS19	SPorulation-Specific	Peroxisomal 2,4-dienoyl-CoA reductase	1.15e-20	219	15.094	64
DFRA	g002038.m1	YOL151W	GRE2	Genes de Respuesta a Estres	3-methylbutanal reductase and NADPH-dependent methylglyoxal reductase	1.66e-48	418	23.977	83
DFRA	g003094.m1	YBR019C	GAL10	GALactose metabolism	UDP-glucose-4-epimerase	9.25e-39	365	15.449	85
DFRA	g004217.m1	YDR541C	N/A	N/A	Aldehyde reductase	4.74e-47	408	23.256	84
DFRA	g004700.m1	YGL157W	ARI1	Aldehyde Reductase Intermediate	NADPH-dependent aldehyde reductase	6.88e-49	421	23.684	83
DFRA	g004804.m1	YGL039W	N/A	N/A	Aldehyde reductase	4.03e-45	395	22.701	85
DFRA	g004838.m1	YGL001C	ERG26	ERGosterol biosynthesis	C-3 sterol dehydrogenase	2.75e-42	376	15.211	82
DFRA	g005414.m1	YIL124W	AYR1	1-AcyldihYdroxyacetone-phosphate Reductase	Bifunctional triacylglycerol lipase and 1-acyl DHAP reductase	2.54e-19	210	18.265	52
DFRA	g005559.m1	YIR035C	NRE1	Novel REductase	Putative cytoplasmic short-chain dehydrogenase/reductase	1.11e-17	195	16.432	51
DFRA	g005560.m1	YIR036C	IRC24	Increased Recombination Centers	Putative benzil reductase	2.73e-22	230	13.962	63
LAC15	g001390.m1	YMR058W	FET3	FErrous Transport	Ferro-O2-oxidoreductase	1.33e-129	1004	21.072	93
LAC15	g004187.m1	YDR506C	GMC1	Grand Meiotic recombination Cluster	Protein involved in meiotic progression	6.96e-74	625	16.202	92
LAC15	g004512.m1	YFL041W	FET5	FErrous Transport	Multicopper oxidase	1.09e-129	1003	22.067	96
TCMO	g001353.m1	YMR015C	ERG5	C-22 sterol desaturase	ERGosterol biosynthesis	1.45e-63	544	16.632	92
TCMO	g004094.m1	YDR402C	DIT2	DITyrosine	N-formyltyrosine oxidase	2.15e-63	540	18.145	96
TCMO	g005157.m1	YHR007C	ERG11	ERGosterol biosynthesis	Lanosterol 14-alpha-demethylase	5.33e-90	724	15.67	92
BAN	g003094.m1	YBR019C	GAL10	GALactose metabolism	UDP-glucose-4-epimerase	1.6e-39	367	13.687	98
BAN	g003182.m1	YBR115C	LYS2	LYSine requiring	Alpha aminoadipate reductase	1.05e-30	302	18.491	71
BAN	g004217.m1	YDR541C	N/A	N/A	Aldehyde reductase	4.13e-50	426	25	96
BAN	g004700.m1	YGL157W	ARI1	Aldehyde Reductase Intermediate	NADPH-dependent aldehyde reductase	7.67e-53	445	25.501	97
BAN	g004804.m1	YGL039W	N/A	N/A	Aldehyde reductase	3.24e-51	434	25.788	97
BAN	g004838.m1	YGL001C	ERG26	ERGosterol biosynthesis	C-3 sterol dehydrogenase	1.02e-40	362	16.804	94
BAN	g005414.m1	YIL124W	AYR1	1-AcyldihYdroxyacetone-phosphate Reductase	Bifunctional triacylglycerol lipase and 1-acyl DHAP reductase	1.8e-23	238	16.318	65
BAN	g005559.m1	YIR035C	NRE1	Novel REductase	Putative cytoplasmic short-chain dehydrogenase/reductase	1.27e-17	194	14.966	81
BAN	g005560.m1	YIR036C	IRC24	Putative benzil reductase	Increased Recombination Centers	3.58e-21	220	13.889	75
BAN	g000563.m1	YKL071W	OSI1	Oxidative Stress Induced	NADH-dependent aldehyde reductase	5.26e-16	182	14.798	59
BAN	g000639.m1	YKR009C	FOX2	Fatty acid OXidation	3-hydroxyacyl-CoA dehydrogenase and enoyl-CoA hydratase	1.2e-17	201	12.424	89
BAN	g000743.m1	YLL056C	N/A	N/A	NADH-dependent aldehyde reductase	2.51e-29	280	16.867	93
BAN	g001555.m1	YMR226C	N/A	N/A	NADP(+)-dependent serine dehydrogenase	3.97e-20	213	10.909	74
BAN	g001772.m1	YNL202W	SPS19	SPorulation-Specific	Peroxisomal 2,4-dienoyl-CoA reductase	1.1e-16	188	14.338	74
BAN	g002038.m1	YOL151W	GRE2	Genes de Respuesta a Estres	3-methylbutanal reductase and NADPH-dependent methylglyoxal reductase	1.65e-49	422	24.928	96
