## Supplementary material for "Aim18p and Aim46p are CHI-domain-containing mitochondrial hemoproteins in *Saccharomyces cerevisiae*": Tabl2 S2

### Sheet: Primers
Primers used in this study
Primer	Sequence	Notes
AIM18-KO-F	CAAAACTCTTACGGCGTTACAACCGCGATAGAATCCCTTCcggatccccgggttaattaa	Used generate homologous recombination yeast knockout HIS3MX6 cassette
AIM18-KO-R	AAATAGTGTAGAGGTATGAACAAGACTAAATTCTAAAAGTgaattcgagctcgtttaaac	Used generate homologous recombination yeast knockout HIS3MX6 cassette
AIM46-KO-F	AATACATGTCTACTTAGCAGAAGGCCAGGTATATGGAAACcggatccccgggttaattaa	Used generate homologous recombination yeast knockout HIS3MX6 cassette
AIM46-KO-R	ATGTATTATGTAATTGTATGTAGAAGTCGGCGAAAGTGTCgaattcgagctcgtttaaac	Used generate homologous recombination yeast knockout HIS3MX6 cassette
AIM18-A	AGCTGAATAAGGACTGCTCTATGAA	Used to PCR genotype homologous recombination yeast knockouts
AIM18-B	ATCACGGTAGTATAACGAAGTAGCG	Used to PCR genotype homologous recombination yeast knockouts
AIM18-C	AAATCCGTTATGATGATTGATGACT	Used to PCR genotype homologous recombination yeast knockouts
AIM18-D	AAGTGAAATTCGTTGAAGAAACAAC	Used to PCR genotype homologous recombination yeast knockouts
AIM46-A	TACTAACACAACCTCAGTGGAAACA	Used to PCR genotype homologous recombination yeast knockouts
AIM46-B	AACCTGCTTTTATCGGAGTATTCTT	Used to PCR genotype homologous recombination yeast knockouts
AIM46-C	ATTGAGCTGAATAAGGACTGCTCTA	Used to PCR genotype homologous recombination yeast knockouts
AIM46-D	GGTTGATGGAGATTTCTGACATTTA	Used to PCR genotype homologous recombination yeast knockouts
HisB	CCTGTGTGAATATCGATGACCTGTG	Used to PCR genotype homologous recombination yeast knockouts
HisC	TTGTCTGAGAGGTTTCAACGATCA	Used to PCR genotype homologous recombination yeast knockouts
T7 Promoter	TAATACGACTCACTATAGGG	pET-21a(+) sequencing primer F
T7 Terminator	GCTAGTTATTGCTCAGCGG	pET-21a(+) sequencing primer R
p41x Selection Sequencing F	tgtgcggtatttcacaccgcatagg	p416 plasmid sequencing primer F
p41x Selection Sequencing R	gtgttgaagaaacatgaaattgccc	p416 plasmid sequencing primer R
p416-GPD Aim18-FL-WT-FLAG F	tcgacggattctagaATGGACAGAGGAAGG	Used to clone p416-GPD Aim18-FL-WT-FLAG
p416-GPD Aim18-FL-WT-FLAG R	CTCGAGGTCGACGAGGAGTGTGATCAATTTGTC	Used to clone p416-GPD Aim18-FL-WT-FLAG
p416-GPD Aim46-FL-WT-FLAG F	tcgacggattctagaATGCGTTTAATCAGT	Used to clone p416-GPD Aim46-FL-WT-FLAG
p416-GPD Aim46-FL-WT-FLAG R	GTCctcgaggtcgacAGATAGAGAGAC	Used to clone p416-GPD Aim46-FL-WT-FLAG
pET-21a(+) Aim18-Nd70 F	tatgCATCACCATCATCACCATCACCATGGGAGCAGCGGGCGTGATCGTCCGGTACAAAA	Used to clone pET-21a(+) Aim18-Nd70-WT
pET-21a(+) Aim18-Nd70 R	tagcagccggatctcagtggtggtggtggtggtgCTCGAGTTAGAGGAGTGTGATCAATT	Used to clone pET-21a(+) Aim18-Nd70-WT
pET-21a(+) Aim46-Nd62 F	tatgCATCACCATCATCACCATCACCATGGGAGCAGCGGGGACGATTCCCAGATCAAAAA	Used to clone pET-21a(+) Aim18-Nd62-WT
pET-21a(+) Aim46-Nd62 R	tagcagccggatctcagtggtggtggtggtggtgCTCGAGCTAAGATAGAGAGACGAGTG	Used to clone pET-21a(+) Aim18-Nd62-WT
AIM18-R123A F	CTGGGATATGGTCAAGCGCACGTCACGTTTTTG	SDM primer used to generate Aim18p-R123A
AIM18-R123A R	CAAAAACGTGACGTGCGCTTGACCATATCCCAG	SDM primer used to generate Aim18p-R123A
Aim46-R107A F	GAGCTGATTGGTAAGGGTGTAGCATGTGTCTCATCGATCACTTTCA	SDM primer used to generate Aim46p-R107A
Aim46-R107A R	TGAAAGTGATCGATGAGACACATGCTACACCCTTACCAATCAGCTC	SDM primer used to generate Aim46p-R107A
AtCHI1-WT pET-21a(+) F v2	tatgCATCACCATCATCACCATCACCATGGGAGCAGCGGGATGTCTTCATCCAACGCCTG	Used to clone pET-21a(+) atCHI1-FL-WT
AtCHI1-WT pET-21a(+) R v2	tagcagccggatctcagtggtggtggtggtggtgCTCGAGTCAGTTCTCTTTGGCTAGTT	Used to clone pET-21a(+) atCHI1-FL-WT
AtFAP1-Nd45-WT pET-21a(+) F	tatgCATCACCATCATCACCATCACCATGGGAGCAGCGGGTCCCGGAATCCCAGCCATCC	Used to clone pET-21a(+) atFAP1-Nd45-WT
AtFAP1-WT pET-21a(+) R v2	tagcagccggatctcagtggtggtggtggtggtgCTCGAGCTAGTTGTCGAAGGCTAGAG	Used to clone pET-21a(+) atFAP1-Nd45-WT
KlAIM-Nd73-WT Gibson F	tatgCATCACCATCATCACCATCACCATGGGAGCAGCGGGAATGATCAAAATGTTAAGGA	Used to clone pET-21a(+) KlAIM-Nd73-WT
KlAIM-Nd73-WT Gibson R	tagcagccggatctcagtggtggtggtggtggtgCTCGAGTTAAGCCAATGTAACTAATT	Used to clone pET-21a(+) KlAIM-Nd73-WT
CjAIM-Nd73-WT Gibson F	tatgCATCACCATCATCACCATCACCATGGGAGCAGCGGGAAGCCCATCACCTTGGATGA	Used to clone pET-21a(+) CjAIM-Nd39-WT
CjAIM-Nd73-WT Gibson R	tagcagccggatctcagtggtggtggtggtggtgCTCGAGTTAAACTAATTGAGAGATCT	Used to clone pET-21a(+) CjAIM-Nd39-WT
CaAIM-Nd22-WT Gibson F	tatgCATCACCATCATCACCATCACCATGGGAGCAGCGGGAAGATTCTTCTGGAGGTGAA	Used to clone pET-21a(+) CaAIM-Nd22-WT
CaAIM-Nd22-WT Gibson R	tagcagccggatctcagtggtggtggtggtggtgCTCGAGTTATAAATTAATAAATCCTT	Used to clone pET-21a(+) CaAIM-Nd22-WT
KpAIM-Nd69-WT Gibson F	tatgCATCACCATCATCACCATCACCATGGGAGCAGCGGGCCTGAAAGGTCTCTCATTTG	Used to clone pET-21a(+) KpAIM-Nd69-WT
KpAIM-Nd69-WT Gibson R	tagcagccggatctcagtggtggtggtggtggtgCTCGAGTCAAACCAATAACGAAAGTT	Used to clone pET-21a(+) KpAIM-Nd69-WT
YlAIM-Nd54-WT Gibson F	tatgCATCACCATCATCACCATCACCATGGGAGCAGCGGGACCCACCAGTCGATTGCGCT	Used to clone pET-21a(+) YlAIM-Nd54-WT
YlAIM-Nd54-WT Gibson R	tagcagccggatctcagtggtggtggtggtggtgCTCGAGTTACTCAATGGCAACAGTGA	Used to clone pET-21a(+) YlAIM-Nd54-WT
LsAIM-Nd81-WT Gibson F	tatgCATCACCATCATCACCATCACCATGGGAGCAGCGGGACTGTGTTGCAAAGACCTAT	Used to clone pET-21a(+) LsAIM-Nd81-WT
LsAIM-Nd81-WT Gibson R	tagcagccggatctcagtggtggtggtggtggtgCTCGAGTCACTTCGCATCCAAGCAGA	Used to clone pET-21a(+) LsAIM-Nd81-WT
NcAIM-Nd84-WT Gibson F	tatgCATCACCATCATCACCATCACCATGGGAGCAGCGGGAAGCTCGAGCTCAAGAAACC	Used to clone pET-21a(+) NcAIM-Nd84-WT
NcAIM-Nd84-WT Gibson R	tagcagccggatctcagtggtggtggtggtggtgCTCGAGCTATACCACCTGAGCCGCGA	Used to clone pET-21a(+) NcAIM-Nd84-WT
AnAIM-Nd85-WT Gibson F	tatgCATCACCATCATCACCATCACCATGGGAGCAGCGGGAAGCTCGACTTGTTCGGGCT	Used to clone pET-21a(+) AnAIM-Nd85-WT
AnAIM-Nd85-WT Gibson R	tagcagccggatctcagtggtggtggtggtggtgCTCGAGTTACAGGATCTTTTGAACAA	Used to clone pET-21a(+) AnAIM-Nd85-WT
SpAIM-FL-WT Gibson F	tatgCATCACCATCATCACCATCACCATGGGAGCAGCGGGATGTTTGGTACTCGTTTTTT	Used to clone pET-21a(+) SpAIM-FL-WT
SpAIM-FL-WT Gibson R	tagcagccggatctcagtggtggtggtggtggtgCTCGAGTCAAAATAAAAGTGTTCCAT	Used to clone pET-21a(+) SpAIM-FL-WT
HmAIM-Nd64-WT Gibson F	tatgCATCACCATCATCACCATCACCATGGGAGCAGCGGGCATCTCGACTCGCCGGATGT	Used to clone pET-21a(+) HmAIM-Nd64-WT
HmAIM-Nd64-WT Gibson R	tagcagccggatctcagtggtggtggtggtggtgCTCGAGTTATTTCTCAAATGATTCGA	Used to clone pET-21a(+) HmAIM-Nd64-WT

### Sheet: Strains
Yeast strains used in this study
Strain ID	Strain	Genotype	Method of Generation	Source/Reference	Notes
yJMS035	W303-1A	MATa, his3 leu2 met15 trp1 ura3		A gift from Jarred Rutter
yJMS075	aim18Δ W303	W303-1A: MATa, his3 leu2 met15 trp1 ura3 aim18Δ::HIS3MX6	Homologous recombination: PCR Fragment (pFA6a-Longtine3-HIS3MX6)	This work
yJMS076	aim46Δ W303	W303-1A MATa, his3 leu2 met15 trp1 ura3 aim46Δ::HIS3MX6	Homologous recombination: PCR Fragment (pFA6a-Longtine3-HIS3MX6)	This work
yJMS077	aim18Δaim46Δ W303	W303-1A MATa, his3 leu2 met15 trp1 ura3 aim18Δaim46Δ::HIS3MX6	Homologous recombination: PCR Fragment (pFA6a-Longtine3-HIS3MX6)	This work	AIM18 and AIM46 are tandem duplicate genes, so one fragment with homology to the 3' end of AIM46 and the 5' end of AIM18 was utilized for this knockout

### Sheet: Plasmids
Plasmids used in this study
Plasmids	ORF	Promoter	Backbone	Source/Reference	Notes
Longtine3-His3MX6	N/A	N/A	pFA6a	A gift from Jess Tyler lab via Josh Carson	Used to generate PCR fragments for homologous recombination yeast knockouts
p416 GPD-FLAG	N/A	THD3	p416-GPD	A gift from Betty Craig Lab	Used to clone Aim18p and Aim46p yeast plasmids
pET-21a(+)	N/A	T7 promoter	pET-21a(+)	Addgene	Used to clone E. coli expression plasmids
p416 AIM18-WT	Aim18p, full-length, wild-type (S. cerevisiae W303-1A)	THD3 promoter (GPD)	p416-GPD	This work
p416 AIM18-R123A	Aim18p, full-length, R123A (S. cerevisiae W303-1A)	THD3 promoter (GPD)	p416-GPD	This work
p416 AIM46-WT	Aim46p, full-length, wild-type (S. cerevisiae W303-1A)	THD3 promoter (GPD)	p416-GPD	This work
p416 AIM46-R123A	Aim46p, full-length, R107A (S. cerevisiae W303-1A)	THD3 promoter (GPD)	p416-GPD	This work
pET-21a(+) Aim18-Nd70-WT	Aim18p, Nd70 truncation, wild-type (S. cerevisiae W303-1A)	T7 promoter	pET-21a(+)	This work
pET-21a(+) Aim18-Nd70-R123A	Aim18p, Nd70 truncation, R123A (S. cerevisiae W303-1A)	T7 promoter	pET-21a(+)	This work
pET-21a(+) Aim46-Nd62-WT	Aim46p, Nd62 truncation, wild-type (S. cerevisiae W303-1A)	T7 promoter	pET-21a(+)	This work
pET-21a(+) Aim46-Nd62-R107A	Aim46p, Nd62 truncation, R107A (S. cerevisiae W303-1A)	T7 promoter	pET-21a(+)	This work
pET-21a(+) atCHI1-FL-WT	atCHI1, full-length, wild-type (gBlock)	T7 promoter	pET-21a(+)	This work
pET-21a(+) atCHI1-FL-R47A	atCHI1, full-length, R47A (gBlock)	T7 promoter	pET-21a(+)	This work
pET-21a(+) atFAP1-Nd45-WT	atFAP1, Nd45 truncation, wild-type (gBlock)	T7 promoter	pET-21a(+)	This work
pET-21a(+) atFAP1-Nd45-R103A	atFAP1, Nd45 truncation, R103A (gBlock)	T7 promoter	pET-21a(+)	This work
pET-21a(+) KlAIM-Nd73-WT	KlAIM, Nd73 truncation, wild-type (gBlock)	T7 promoter	pET-21a(+)	This work
pET-21a(+) CjAIM-Nd39-WT	CjAIM, Nd39 truncation, wild-type (gBlock)	T7 promoter	pET-21a(+)	This work
pET-21a(+) CaAIM-Nd22-WT	CaAIM, Nd22 truncation, wild-type (gBlock)	T7 promoter	pET-21a(+)	This work
pET-21a(+) KpAIM-Nd69-WT	KpAIM, Nd69 truncation, wild-type (gBlock)	T7 promoter	pET-21a(+)	This work
pET-21a(+) YlAIM-Nd54-WT	YlAIM, Nd54 truncation, wild-type (gBlock)	T7 promoter	pET-21a(+)	This work	Nd54 trunctation crashed out upon concentrating
pET-21a(+) LsAIM-Nd81-WT	LsAIM, Nd81 truncation, wild-type (gBlock)	T7 promoter	pET-21a(+)	This work	Nd81 truncation crashed out upon concentrating
pET-21a(+) NcAIM-Nd84-WT	NcAIM, Nd84 truncation, wild-type (gBlock)	T7 promoter	pET-21a(+)	This work
pET-21a(+) AnAIM-Nd85-WT	AnAIM, Nd85 truncation, wild-type (gBlock)	T7 promoter	pET-21a(+)	This work
pET-21a(+) SpAIM-FL-WT	SpAIM, full-length, wild-type (gBlock)	T7 promoter	pET-21a(+)	This work	Full-length construct failed to express
pET-21a(+) HmAIM-Nd64-WT	HmAIM, Nd64 truncation, wild-type (gBlock)	T7 promoter	pET-21a(+)	This work

### Sheet: Antibodies
Primary antibodies used in this study
Figure 2B: Antibodies for mitochondrial enrichment
Host	Target	Source	Identifier	Membrane	Toplogy	Size	Dilution	Dilution information / source
Rabbit, polyclonal	anti-Tom70	Ellenrieder et al., 2016; a gift from Nora Vogtle Lab	GR 657-3	OM	Integral	70 kDa	1:500	https://www.sciencedirect.com/science/article/pii/S0002929718300594?via%3Dihub#app2
Mouse, monoclonal	anti-GAPDH	ThermoFisher	MA5-15738	N/A	???	37 kDa	1:4000	Manufacturer
Mouse, monoclonal	anti-FLAG	Proteintech	66008-3-Ig	???	???	~30 kDa	1:5000	Manufacturer
Figure 2C: Antibodies for submitochondrial localization Proteinase K protection assay
Host	Target	Source	Identifier	Membrane	Toplogy	Size	Dilution
Rabbit, polyclonal	anti-Tom70	Ellenrieder et al., 2016; a gift from Nora Vogtle Lab	GR 657-3	OM	Integral	70 kDa	1:500	https://www.sciencedirect.com/science/article/pii/S0002929718300594?via%3Dihub#app2
Rabbit, polyclonal	anti-Cytb2	A gift from Betty Craig	63252*	IMS	Soluble	56 kDa	1:1000	Voisine et al., 2001
Rabbit, polyclonal	anti-Tim23	A gift from Betty Craig	2624*	IMM	Integral	27 kDa	1:5000	D'Silva et al., 2008; https://www.molbiolcell.org/doi/10.1091/mbc.e07-08-0748
Rabbit	anti-Cit1	custom made at Biomatik	RB7668	Matrix	Soluble	50 kDa	1:4000	https://www.ncbi.nlm.nih.gov/pmc/articles/PMC8346625/
Mouse, monoclonal	anti-FLAG	Proteintech	66008-3-Ig	???	???	~30 kDa	1:5000	Manufacturer
Figure 2D: Antibodies for sodium carbonate extraction
Host	Target	Source	Identifier	Membrane	Toplogy	Size	Dilution
Rabbit, polyclonal	anti-Tom70	Ellenrieder et al., 2016; a gift from Nora Vogtle Lab	GR 657-3	OM	Integral	70 kDa	1:500	https://www.sciencedirect.com/science/article/pii/S0002929718300594?via%3Dihub#app2
Rabbit, polyclonal	anti-Tim44	A gift from Betty Craig Lab	1330*	IMS	Peripheral	44 kDa	1:1000	Liu et al., 2001; https://www.jbc.org/article/S0021-9258(19)34612-5/fulltext
Mouse, monoclonal	anti-FLAG	Proteintech	66008-3-Ig	???	???	~30 kDa	1:5000	Manufacturer
Supplemental Figure 4C: Yeast immunoprecipitation densitometry WB
Mouse, monoclonal	anti-FLAG	Proteintech	66008-3-Ig	???	???	~30 kDa	1:5000	Manufacturer
Secondary antibodies used in this study
Goat	anti-Mouse	LI-COR	926-32210; AB_621842				1:15000	Manufacturer
Goat	anti-Rabbit	LI-COR	926-32211; AB_621843				1:15000	Manufacturer

### Sheet: gBlocks
gBlocks used in this study
gBlock	Sequence	Length	Notes
AtCHI1 Gblock	ATGTCTTCATCCAACGCCTGCGCCTCTCCGTCACCGTTCCCCGCCGTCACGAAGCTTCATGTAGACTCCGTCACGTTTGTACCGTCCGTCAAGTCACCGGCCTCCTCCAATCCATTATTCCTCGGCGGCGCCGGTGTCCGAGGCCTTGATATCCAAGGTAAATTCGTGATCTTCACCGTCATTGGAGTATACCTAGAGGGTAACGCCGTTCCTTCTCTATCTGTCAAGTGGAAGGGAAAAACTACGGAGGAGCTAACAGAATCTATCCCGTTCTTCCGTGAAATAGTCACCGGTGCGTTTGAGAAGTTTATCAAGGTGACAATGAAACTGCCGTTAACGGGACAACAATATTCGGAGAAAGTGACGGAGAATTGTGTGGCTATATGGAAACAATTAGGG…	741
AtCHI1 R47A Gblock	ATGTCTTCATCCAACGCCTGCGCCTCTCCGTCACCGTTCCCCGCCGTCACGAAGCTTCATGTAGACTCCGTCACGTTTGTACCGTCCGTCAAGTCACCGGCCTCCTCCAATCCATTATTCCTCGGCGGCGCCGGTGTCGCGGGCCTTGATATCCAAGGTAAATTCGTGATCTTCACCGTCATTGGAGTATACCTAGAGGGTAACGCCGTTCCTTCTCTATCTGTCAAGTGGAAGGGAAAAACTACGGAGGAGCTAACAGAATCTATCCCGTTCTTCCGTGAAATAGTCACCGGTGCGTTTGAGAAGTTTATCAAGGTGACAATGAAACTGCCGTTAACGGGACAACAATATTCGGAGAAAGTGACGGAGAATTGTGTGGCTATATGGAAACAATTAGGG…	741
AtFAP1 Gblock	ATGGTTTCGTTTCGCTTCCCTTTCTCGTTTTCTCAGCCCCCGCGTGCCACCACGTCATTCTCCGGATTCTCCATTTCCGCTGTCGCTGTCTCCGTCACCGTTGGCGCCGCAGCCGCCGGAGCTGCGATCGCGGCGTCCCGGAATCCCAGCCATCCGATTCTAGAGTGGGCCTTCTCCTCTCACCGTTCGTCTCTTTCACCATGGGGATCTATAACTCTAGCAGACGAATCCGTTGTCGAACCTAAGACCGGTTTCTCGTTTCCCGCTTCAATCGGAGATTCCCGGCGATTACTCGGCGTCGGCCTGAGGAAGAAGAGCTTACTGGGATTGAAGAACATCGATGTCTACGCCTTCGGCGTGTATGCTGATTGTGATGATGTGAAGAAACTTGTGGGAGAC…	840
AtFAP1 R103A Gblock	ATGGTTTCGTTTCGCTTCCCTTTCTCGTTTTCTCAGCCCCCGCGTGCCACCACGTCATTCTCCGGATTCTCCATTTCCGCTGTCGCTGTCTCCGTCACCGTTGGCGCCGCAGCCGCCGGAGCTGCGATCGCGGCGTCCCGGAATCCCAGCCATCCGATTCTAGAGTGGGCCTTCTCCTCTCACCGTTCGTCTCTTTCACCATGGGGATCTATAACTCTAGCAGACGAATCCGTTGTCGAACCTAAGACCGGTTTCTCGTTTCCCGCTTCAATCGGAGATTCCCGGCGATTACTCGGCGTCGGCCTGGCGAAGAAGAGCTTACTGGGATTGAAGAACATCGATGTCTACGCCTTCGGCGTGTATGCTGATTGTGATGATGTGAAGAAACTTGTGGGAGAC…	840
KlAIM	ATGTTGAGGTTTACTCATGTGCTTAATAATGGGGCGAAACGCTCTGCTCTTAGTTTAGGAAGAAGCTACTTGCGTGGTTTCGGTTCCATGCATGGACCTCGAGTTGCTGTTTCAACTTTAATCAAAAAAGACAAGAAACCTAATGGCTTTCGTGGTATGTTGGCTTTATTTGTAGGTATCGGAACACTCGCTGTAAGCGGGCTTTCTACAAACTTATACAATGATCAAAATGTTAAGGAAGATCCTTGGAAAAGTGTGTCTGTTGATAAGTCTATTGACCCGTTTCCAACTGAGTTAAAGGCTCCTGAGTTCCCCATTTCTACTGAATATGTTATGTTAGGCTTTGGTATAAGGTCGGTTACTTTCATTAGTTTCAAAGTTTATGGGTTAGGTATCTAT…	948
CjAIM	ATGTCCTTCTTTAGTGCTCGTTTGTTCACGAAACGTTTCATCCAGTCGTTTAGAAGCAGTGGCACAGCTAGAGTGCTATTGGGAGCTTCTCTGGCCACCTGTGGGCTGTTGATTTCAAAGCCCATCACCTTGGATGATAAGATCAAGGAATTGACCAATTCCATTGCGGTCGATAATGCTGTTGATCCGTTTCCAATAAATCTCAAATACAGTACTGACTATACAGTTCTCGGTACCGGTGTTAGATCTGTGACGTTTGTCAGTTTCAAAGTGTACGCCCTGGGTATTTACGCCGCTGTTCAGGATCTCAACAAAATACCAACGGTTTTGGACTCGAACTTCTTGTCAAGTGCATTCATTGACACTGATTCTACAAAGAGCCACAGAGAAAATGTCTTT…	825
CaAIM	ATGTTTAGATACGTTCGTTCTGCGTTTATTGTTTCTGCAGTTGCAGCTACTCCGTTGTTTCATCCAAAGATTCTTCTGGAGGTGAAGCAGGTTGTGGTGGATTCTTCGCTTAACCCGTTCCCAACCGAGATTCCCAAGGGATTGTTCCATAACGACTTTCAACTTTTGGGTCATGGTGTGAGATCGGTCACGTTTATTTCGTTCAAGGTTTATGGAGTTGGAATATACATTGCCAAGAAGGATATTCCCAAAGCAAGTTCAGTGTTGATGGGTATGGCCGACAAGCTCAAAGACCCACAAGAATCTGCGCAAGTCATTGAAAAGCTTTTGGATAGTGATGTTAAATTTTTGGTTCGTTTGGCACCGGTGAGAAACACCGACTTTAACCACTTGAAAGAT…	714
KpAIM	ATGACATTTTTCGCTAAGTGCCCTTCATTTCTCCTTCTAAGTGCGGAGGAAAATCAACTGATCTTCTATCGTCTCGTCTCCAAACATCCACCAGTTCAAATGTTCAGACTATTAAGATCTAGAGGTTTCACCTCCAGTTTCAAGTTCAGATTACTTGCAACATCGTCCGTGGCTTCGGTGGGACTTTTTACTTTCCTCCAAGTTGTCCCTGAAAGGTCTCTCATTTGGAGTGATGCTTCCCTTTCCAAATTGCCCCTACCAGATATCACAGAGTCTATATCCGTGGACAAGTCCGTTCCCGCTTTTCCTAAGAACATTGGTGGCAAAACAGATTTTACTCTGCTGGGCTACGGTACCCGATCTGTCACATTTTTGTCCTTCCGAGTTTACGCTCTGGGA…	984
YlAIM	ATGTTCCGAAACGCTTTGAAATCCGCTAGACAAGTGAAGGCTCCAGTGCGAGCGTTCTCGACCCGAGCCACCGCCGCTCGAGCTGTTCCCCGACCCTCAAACACCCTGCTGTTCTCCACTGCCGCCGCTTGTGCTGCTGGACTGTCTCTCTACTCGCTGTACACCCACCAGTCGATTGCGCTGGACGAGAAGAAGGGCCCCATCATCCAGCCCACAGACTCGGTCCAGCCTCCCACCTCCACGCCGCCTTTCCCCACCAAGATGTCAGCTGACGGAAAGGAATGGTCGCTGCTGGGATGTGGAGTGCGACGAGTCTCCTTCCTGGGGTTCGACGTGTACGCCATCGGTCTGTACTTGCCCGAGTCGCAGAAGCGAGAGGTGCGGGAACTGCTGCAGTCC…	912	Nd54 trunctation crashed out upon concentrating
LsAIM	ATGAATTTCGGTCCGTGTTTCTTCCGCTTCTCTCATCCCTTTCGGCTGGCTGCTCCAGCACGTGGTCGTGTAGTTTCTTTGACTGTTCACGGAGCTGAGGTCCAACGCGCCTTTTTCTCCAGCTCCAGAAGCAGCTCATCGTCGTCGACATTCTGTGAAATTTTTAGGTCTCCTCGCTCGAAATCGAAGATCTCTGTTTCAACAATATTATGCGTAATCGGACCGATAGCATACTACAAATGGACTGTGTTGCAAAGACCTATCGAGCAGGAATCCTCAACTGCAGTAGACCCTAGGTTCAAGACACTATTTCCTGACGAAGCATGGAAGCCTGATACTTCAGTTGATCCGTTTATGCGGTCAGTCACCATCGATGGAACCGAGTTTTGGCTATTAGGC…	981	Nd81 truncation crashed out upon concentrating
NcAIM	ATGCTTCGCCAGTCGACCTTCAAGCAACTGCCCAGGTCCTTTGGATCCGCGGCCAAAGCCGCAACACGAACTCCAGCTTCACGCCGAACCTTTCTGAGCCCTCCGCGAAGCCAACCCAATGAGCACCTCAACCGCCTCGACGTCAACAAGCTCTCGGAGCAACAACTCAAGTATGCCCGCAACCGCCGCGCCTTCCTCTGGACGGGGCTTTTCTGTAGCGTCAGCTCCATGATCTACGTCGGCTACCTCATCAAGCTCGAGCTCAAGAAACCCGTCCACGCCGACTCCAGCCTGCCTTCGACCGATCCTCTCGCCGGCACCAACGCCGTCGAGCGCAAAGTAGTCTTGCGCGACGAAAAAGGCCACGAACTCGTACCAACCGGCAACAGCACCGTCCCA…	1176
AnAIM	ATGGCTTTTAAACCTCCACTCTCGGTGTCGAAATCCATACTATTCCGCAATTGCGGCCAGTGCATCCGCAACCGCTATCTCCGGCCGACCGCAACGTCTCGATATCTTTCTACAAGCTCTCCGCTCCGCAATAACCCCCTCCGCGCACGCGCGAATGCAAACTCGCGTGAAGAGGATGTCGCTAAGTACCGCCGGTCGATGATTGTATCCGGCGCCGGGATATTGGCCTGTGGGATGGCAATGTACGGCGTGATCAAGCTCGACTTGTTCGGGCTAGAGCTGCAACAACAACAGAAGGCCCAGGAGGCGGCAGAGAAGAAAAAGAATAATGGGACGATGAGAATGGACGGTCCCGATGGGTTTACGAGTAGTCCTTCTGTTATCCGGATCCAGGGCCAG…	1314
SpAIM	ATGTTTGGTACTCGTTTTTTTGCTTATCAATTTTGCAAGAATTGGTTATCGAAACGACCAGGATTGGTCTTTTGGAGCTCAGTAGCAACAATAAATGCCATGTATCAAACTCGCCCTCTATACTGTGAGAGTGTCACCAAGACAATTCAACAAACATACGAAGGATTAGTTCAAAAAAGAATTAATAATGAGGATGAACTATTTTTGTTAGGTTCAGGACCGCGATATGTTTCTTTTCTAAGTATTCATGTGTATGATATCGAATTGTATATTCAGAAGAAAGATGTTCAAACCGTTCACACTATATTGCAAAAGGAGGTAGATCCGAAATTAGGGCTAGAAATGAGTATGAAAGACGAAGAAATTGGAAGTCGGATCGTGGCAGCGCTATTGAAAAAC…	780	Full-length construct failed to express
HmAIM	ATGTCATTCCTCTCGCCTTTCGCTCGTGCAGCCAGCGCGCGCCTTCGAAATTCAGTCTTTACTTCTACGTCTCGACGCGCCTTTCACACCGTTCCATCGACCAAGCCACGTTTTGCAAGGCCTAGTCTATTATGGGGCGCGGCAGCAGCAATTCTTTCCACATCTGCCTTAATAGGTCTTGGGCCTGTTATCCATCTCGACTCGCCGGATGTTCAACCTCCTGAAGAAACAATGCTGGACCCAGCGACCTCTATTGCTTTCCCGACCGTGATGCGTATTCCTTCAAAAATCAAAATCCCCACCATGCCTCTTGTTGGCCTGGGAGTGCGCACAGTGTCATTCCTTGGTCTAAAAGTGTACTCTATAGGCTTCTACGCAGACCTTGACAACCCCGATCTC…	840
